# Differential expression of COVID-19-related genes in European Americans and African Americans

**DOI:** 10.1101/2020.06.09.143271

**Authors:** Urminder Singh, Eve Syrkin Wurtele

## Abstract

The Coronavirus disease 2019 (COVID-19) pandemic has affected African American populations disproportionately in regards to both morbidity and mortality. A multitude of factors likely account for this discrepancy. Gene expression represents the interaction of genetics and environment. To elucidate whether levels of expression of genes implicated in COVID-19 vary in African Americans as compared to European Americans, we re-mine The Cancer Genome Atlas (TCGA) and Genotype-Tissue Expression (GTEx) RNA-Seq data. Multiple genes integral to infection, inflammation and immunity are differentially regulated across the two populations. Most notably, F8A2 and F8A3, which encode the HAP40 protein that mediates early endosome movement in Huntington’s Disease, are more highly expressed by up to 24-fold in African Americans. Such differences in gene expression can establish prognostic signatures and have critical implications for precision treatment of diseases such as COVID-19. We advocate routine inclusion of information such as postal code, education level, and profession (as a proxies for socioeconomic condition) and race in the metadata about each individual sampled for sequencing studies. This relatively simple change would enable large-scale data-driven approaches to dissect relationships among race, socio-economic factors, and disease.
