## Supplementary Table 29 for "Differential expression of COVID-19-related genes in European Americans and African Americans"

### Sheet: S29 overrepresentation of GO
SOURCE	GO term	# in category	# DE	# expected	Fold Enrichment	FDR
BRACA
BP	female sex differentiation	109	9	1.33	6.78	0.0419
MF	gated channel activity	342	17	4.17	4.08	0.0029
COAD
BP	antimicrobial humoral immune response mediated by antimicrobial peptide	103	7	0.4	17.49	3.68E-03
BP	neutrophil chemotaxis	75	5	0.29	17.16	4.68E-02
BP	chemokine-mediated signaling pathway	79	5	0.31	16.29	4.95E-02
MF	chemokine activity	48	5	0.19	26.81	8.98E-03
KIRP
BP, MF	no significant
KIRC
BP	positive regulation of fibrinolysis	4	3	0.04	75.91	0.00178
BP	plasminogen activation	11	5	0.11	46.01	0.0068
BP	inflammatory response	512	16	5.06	3.16	0.036
BP	biological adhesion	930	23	9.19	2.5	0.0346
MF	monooxygenase activity	107	8	1.06	7.57	0.0418
LUAD
BP	no significant
MF	glutathione transferase activity	27	4	0.06	64.35	0.00174
LUSC
BP	doxorubicin** metabolic process	9	3	0.03	89.11	0.0213
BP	daunorubicin** metabolic process	9	3	0.03	89.11	0.019
BP	keratinization	226	9	0.85	10.65	0.0012			**polyketide chemo agent
BP	antimicrobial humoral immune response mediated by antimicrobial peptide	103	5	0.39	12.98	0.049
MF	alditol:NADP+ 1-oxidoreductase activity	12	4	0.04	89.11	0.00148
MF	NADP-retinol dehydrogenase activity	11	3	0.04	72.91	0.0208
THCA
BP	regulation of T cell migration	44	5	0.22	23	0.0334
BP	killing of cells of other organism	85	6	0.42	14.29	0.0308
BP	antimicrobial humoral response	142	7	0.7	9.98	0.0357
BP	receptor-mediated endocytosis	239	9	1.18	7.62	0.06
MF	CXCR3 chemokine receptor binding	5	3	0.02	> 100	0.015
MF	chemokine activity	48	5	0.24	21.09	0.0293
UCEC
BP	lung goblet cell differentiation	3	3	0.03	86.16	0.0244
BP	intracellular steroid hormone receptor signaling pathway	68	8	0.79	10.14	0.00374
MF	serine-type endopeptidase inhibitor activity	97	8	1.13	7.11	0.0271
LUNG-normal
BP	sulfation	17	3	0.03	91.99	0.0386
BP	glutathione derivative biosynthetic process	22	3	0.04	71.08	0.058
BP	3'-phosphoadenosine 5'-phosphosulfate metabolic process	24	3	0.05	65.16	0.042
MF	glutathione transferase activity	27	4	0.05	77.23	0.00165
ESOPHAGUS-normal
BP	nitrobenzene metabolic process	4	3	0.06	48.57	0.0443
COLON-normal
BP	antigen processing and presentation, endogenous lipid antigen via MHC class Ib	5	2	0	> 100	0.0846
THYROID-normal
BP	cellular detoxification of nitrogen compound	3	2	0	> 100	0.00412
BP	xenobiotic catabolic process	12	2	0.01	> 100	0.025
BP	glutathione derivative biosynthetic process	22	3	0.01	> 100	0.00145
MF	glutathione binding	12	2	0.01	> 100	0.0296
